# Spatiotemporal Orchestration of Mitosis by Cyclin-Dependent Kinase

**DOI:** 10.1101/2024.04.29.591629

**Authors:** Nitin Kapadia, Paul Nurse

**Author notes:** Correspondence to Nitin Kapadia.

## Abstract

Mitotic onset is a critical transition for eukaryotic cell proliferation. The prevailing view for its control is that cyclin-dependent kinase (CDK) is activated first in the cytoplasm, at the centrosome, which then initiates mitosis^1–3^. Bistability in CDK activation ensures the transition is irreversible but how this unfolds in a spatially compartmentalized cell is unknown^4–8^. Here using fission yeast, we show that CDK is actually activated in the nucleus first, not the cytoplasm, and that the bistable responses dramatically differ within the nucleus and cytoplasm. There is a stronger response in the nucleus permitting mitotic signal propagation from there to the cytoplasm. Abolishing cyclin-CDK localization to the yeast centrosome led to activation occurring only in the nucleus, spatially uncoupling the nucleus and cytoplasm mitotically, suggesting centrosomal cyclin-CDK acts as a “signal relayer”. We propose that the key mitotic regulatory system operates in the nucleus in proximity to DNA, allowing incomplete DNA replication and DNA damage to be effectively monitored to preserve genome integrity and for integration of ploidy within the CDK control network. This spatiotemporal regulatory framework establishes core principles for control of the onset of mitosis *in vivo*, which will help inform how CDK controls mitotic onset in other eukaryotes.
