## Supplemental Table 1 for "Spatiotemporal Orchestration of Mitosis by Cyclin-Dependent Kinase"

### Sheet: Strains Used
PN Number	Genotype
PN6092	Cam1p:MCM2-MCM3 Ala -mScarletI:hph inserted 1kb downtream of URA
PN6093	Pol1-mNG:KAN, Cam1p:MCM2-MCM3-mScarletI:hph inserted 1kb downtream of URA
PN6094	Cam1p:NucCDK-mScarletI:hph inserted 1kb downtream of URA.Cam1p:MCM2-MCM3 Ala-mNG:KAN inserted downstream of PRM1
PN6095	Cam1p:NucCDK -mScarletI:hph inserted 1kb downtream of URA
PN6096	cdc25-22, Cam1p:NucCDK -mScarletI:KAN inserted near PRM1
PN6097	cdc13-sfGFP,Cam1p:MCM2-MCM3 Ala -mScarletI:hph inserted 1kb downtream of URA
PN6098	cdc2-mNeonGreen:KanR Cam1p:NucCDK -mScarletI:hph inserted 1kb downtream of URA
PN6099	cdc13-sfGFP Cam1p:NucCDK-mscarletI:hph inserted 1kb downtream of URA.
PN6100	Cam1p:CytCDK-mScarletI:KAN 1kb downstream of URA, Cdc13-sfGFP
PN6101	Leu1::Cam1p:CytCDK-mNG:Leu1+. Cam1p:NucCDK-mScarletI:hph inserted 1kb downtream of URA.
PN6102	Leu1::Cam1p:CytCDK V2-mNG:Leu1+,Cam1p:NucCDK-mScarletI:hph inserted 1kb downtream of URA
PN6103	Leu1::Cdc13-Cdc2As-mNG:hph Cdc2∆::ScLeu2 Cdc13∆::Nat,ura4-D18?, Cam1p:NucCDK -mScarletI:KAN inserted 1kb downtream of URA.
PN6104	Leu1::Cdc13-Cdc2AF-mNG:hph Cdc2∆::ScLeu2 Cdc13∆::Nat,ura4-D18. Cam1p:NucCDK -mScarletI:KAN inserted 1kb downtream of URA
PN6105	Leu1::Cdc13-Cdc2As-mNG:hph Cdc2∆::ScLeu2 Cdc13∆::Nat,ura4-D18?, Cam1p:CytCDK V2-mScarletI:KAN downstream of prm1
PN6106	Leu1::Cdc13-Cdc2AF-mNG:hph Cdc2∆::ScLeu2 Cdc13∆::Nat,ura4-D18. Cam1p:CytCDK V2-mScarletI:KAN downstream of prm1
PN6107	Cam1p:NucCDK-mScarletI:hph inserted 1kb downtream of URA. Plo1-GFP:KAN
PN6108	cut12.s11, Cam1p:NucCDK -mScarletI:hph inserted 1kb downtream of URA. Plo1-GFP:KAN
PN6109	pREP41::cdc13int:LEU2+_cdc13∆::ura4+_Δcig1:ura4+_Δcig2:ura4+_leu1-32::cdc13(wt)-sfGFP:hphR_ura4-D18_ade6-M216, Cam1p:NucCDK-mScarletI:KAN 1kb downstream of URA
PN6110	pREP41::cdc13int:LEU2+_cdc13∆::ura4+_Δcig1:ura4+_Δcig2:ura4+_leu1-32::cdc13(hpm)-sfGFP:hphR_ura4-D18_ade6-M216. Cam1p:NucCDK-mScarletI:KAN 1kb downstream of URA
PN6111	pREP41::cdc13int:LEU2+_cdc13∆::ura4+_Δcig1:ura4+_Δcig2:ura4+_leu1-32::cdc13(wt)-sfGFP:hphR_ura4-D18_ade6-M216,. Cam1p:CytCDK-mScarletI:KAN 1kb downstream of URA
PN6112	pREP41::cdc13int:LEU2+_cdc13∆::ura4+_Δcig1:ura4+_Δcig2:ura4+_leu1-32::cdc13(hpm)-sfGFP:hphR_ura4-D18_ade6-M216.Cam1p:CytCDK-mScarletI:KAN 1kb downstream of URA
PN6113	Leu1::Cam1p:CytCDK-mNG:Leu1+.
PN6114	Leu1::Cam1p:CytCDK V2-mNG:Leu1+.

### Sheet: Plasmids
Plasmid Number	Genotype	Description
ARC1402	Cam1p-CytCDK-mNG	CytCDK-mNG under Cam1 promoter
ARC1403	Cam1p-MCM2-MCM3 module-mScarletI -Adh1T-Hph	MCM module mScarletI with Cam1 promoter
ARC1404	Cam1p-NucCDK -mScarletI:Adh1T:Hph	NucCDK mScarletI with Cam1 promoter
ARC1405	Cam1p-MCM2-MCM3 Ala -mScarletI:Adh1T:Hph	MCM module with S mutated to Alanine near MCM3 NLS. MCM Ala-mScarletI with hph resistance
ARC1406	Cam1p-CytCDK V2-mNG	CytCDK(with T19 mutated to Serine)-mNG under Cam1 promoter. Mutated pNK20
ARC1407	Cdc13-Cdc2-mNG:hph	Cdc13-Cdc2 fusion tagged with mNG at C-terminus, with hph resistance marker.
ARC1408	Cam1:NucCDK-mScarletI:Adh1T:KAN	NucCDK mScarletI with Cam1 promoter. KAN resistance
ARC1409	Cdc13-Cdc2AF-mNG hph	Cdc13-Cdc2AF fusion tagged with mNG at C-terminus, with hph resistance marker.
ARC1410	Cam1p-CytCDK-mScarletI:KAN	CytCDK tagged with mScarletI, with Kan resistance
ARC1411	Cam1p-MCM2-MCM3 Ala-mNG:KAN	MCM module with S mutated to Alanine near MCM3 NLS. MCM Ala- mNG with KAN resistance
ARC1412	CytCDK V2-mScarletI:KAN	CytCDK V2 with mScarletI and KAN resitance
